# Single-cell analysis of Crohn’s disease lesions identifies a pathogenic cellular module associated with resistance to anti-TNF therapy

**DOI:** 10.1101/503102

**Authors:** JC Martin, G Boschetti, C Chang, R Ungaro, M Giri, LS Chuang, S Nayar, A Greenstein, M. Dubinsky, L Walker, A Leader, JS Fine, CE Whitehurst, L Mbow, S Kugathasan, L.A. Denson, J. Hyams, JR Friedman, P Desai, HM Ko, I Laface, Guray Akturk, EE Schadt, S Gnjatic, A Rahman, M Merad, JH Cho, E Kenigsberg

## Abstract

Clinical benefits to cytokine blockade in ileal Crohn’s disease (iCD) have been limited to a subset of patients. Whether cellular and molecular heterogeneity contributes to variability in treatment responses has been unclear. Using single cell technologies combining scRNAseq, CyTOF and multiplex tissue imaging, we mapped the cellular landscape of inflamed ileum lesions, adjacent non-inflamed ileum and matched circulating blood cells of iCD patients. In inflamed tissues, we identified a pathogenic module characterized by an inflammatory mononuclear phagocyte (Inf.MNP)-associated cellular response organized around inflammatory macrophages and mature dendritic cells in a subset of iCD patients. We confirmed the Inf.MNP-associated cellular response in 4 independent iCD cohorts (n=441) and showed that presence of this pathogenic module at diagnosis correlated with primary resistance to anti-TNF therapy. Single cell mapping of iCD tissues identifies a complex cellular signature of anti-TNF resistance thereby revealing novel biomarkers of treatment response and tailored therapeutic opportunities.
