## Supplementary material for "Single-cell analysis of Crohn’s disease lesions identifies a pathogenic cellular module associated with resistance to anti-TNF therapy": Table_S2

### Sheet: table_s2_sample_stats.csv
Sample_ID	tissue	status	Patient.ID	Chemistry	CyTOF	MICSSS	Number.of.Reads	Valid.Barcodes	Reads.Mapped.Confidently.to.Transcriptome	Reads.Mapped.Confidently.to.Exonic.Regions	Reads.Mapped.Confidently.to.Intronic.Regions	Reads.Mapped.Confidently.to.Intergenic.Regions	Q30.Bases.in.Barcode	Q30.Bases.in.RNA.Read	Q30.Bases.in.Sample.Index	Q30.Bases.in.UMI	N_cells_filtered_MITO	N_cells_filtered_EP	N_cells_filtered_RBC	N_lamina_propria_cells	N_UMIs_percentile_25	N_UMIs_percentile_50	N_UMIs_percentile_75
67	BLOOD	PBMC	pat. 5	V1	no	no	5891791	0.89	0.7	0.73	0.12	0.03	0.62	0.83	0.65	0.79	2	NA	23	1602	684	820	1003
68	ILEUM	Uninvolved	pat. 5	V1	yes	yes	73985955	0.93	0.44	0.45	0.07	0.32	0.71	0.84	0.88	0.79	207	322	61	6824	1649	3016	4397
69	ILEUM	Involved	pat. 5	V1	yes	yes	79055651	0.93	0.53	0.55	0.07	0.21	0.7	0.83	0.86	0.79	40	11	87	3085	1065	1525	4638
122	ILEUM	Involved	pat. 6	V2	no	yes	90600578	0.98	0.5	0.52	0.13	0.07	0.97	0.83	0.93	0.96	888	533	0	456	1259	1868	4023
123	ILEUM	Uninvolved	pat. 6	V2	no	yes	84186308	0.98	0.56	0.58	0.12	0.04	0.97	0.82	0.93	0.96	2878	1175	0	256	1202	1528	2426
126	BLOOD	PBMC	pat. 6	V2	no	no	75499583	0.98	0.6	0.62	0.15	0.04	0.97	0.82	0.94	0.96	14	NA	10	2181	1728	2259	2839
127	BLOOD	PBMC	pat. 7	V2	no	no	108199469	0.98	0.52	0.54	0.17	0.04	0.97	0.8	0.94	0.97	5	NA	333	916	2630	3124	3934
128	ILEUM	Involved	pat. 7	V2	yes	yes	75954276	0.98	0.38	0.4	0.15	0.18	0.97	0.78	0.92	0.97	256	55	0	2751	1486	2235	5034
129	ILEUM	Uninvolved	pat. 7	V2	yes	yes	75255915	0.98	0.46	0.48	0.2	0.09	0.97	0.8	0.94	0.97	648	119	0	2020	1553	1888	2315
134	BLOOD	PBMC	pat. 8	V2	no	no	98255779	0.98	0.37	0.4	0.14	0.03	0.96	0.79	0.9	0.95	6	NA	71	1359	1693	2444	3257
135	ILEUM	Uninvolved	pat. 8	V2	yes	yes	86355552	0.98	0.34	0.36	0.13	0.04	0.96	0.77	0.9	0.95	1814	379	3	2845	1312	1646	2131
138	ILEUM	Involved	pat. 8	V2	yes	yes	83560319	0.98	0.33	0.35	0.15	0.09	0.96	0.77	0.91	0.95	117	38	0	4084	1277	1714	2496
157	BLOOD	PBMC	pat. 10	V2	no	no	154213620	0.98	0.54	0.56	0.19	0.03	0.97	0.83	0.93	0.97	54	NA	160	3060	2441	2988	3625
158	ILEUM	Involved	pat. 10	V2	yes	yes	140297316	0.98	0.52	0.55	0.17	0.04	0.97	0.83	0.94	0.97	1791	682	0	3142	1365	1758	2793
159	ILEUM	Uninvolved	pat. 10	V2	yes	yes	128151254	0.98	0.47	0.49	0.19	0.04	0.97	0.84	0.94	0.97	2806	1677	0	2565	1381	1766	2342
179	BLOOD	PBMC	pat. 11	V2	no	no	87191245	0.98	0.45	0.47	0.19	0.03	0.95	0.53	0.85	0.95	38	NA	1	4558	2170	2919	3847
180	ILEUM	Uninvolved	pat. 11	V2	no	yes	82133545	0.98	0.46	0.48	0.17	0.03	0.95	0.53	0.86	0.95	908	303	0	2504	1658	2301	4382
181	ILEUM	Involved	pat. 11	V2	no	yes	73759886	0.98	0.44	0.46	0.2	0.03	0.95	0.54	0.85	0.95	117	86	0	9042	1081	1385	2071
185	BLOOD	PBMC	pat. 12	V2	no	no	73941277	0.98	0.45	0.48	0.23	0.04	0.96	0.55	0.86	0.95	33	NA	4	6226	1450	1940	2526
186	ILEUM	Uninvolved	pat. 12	V2	no	yes	77951391	0.98	0.42	0.44	0.22	0.04	0.96	0.55	0.86	0.95	151	190	1	4302	988	1175	1486
187	ILEUM	Involved	pat. 12	V2	no	yes	78403560	0.98	0.45	0.47	0.15	0.03	0.95	0.53	0.86	0.95	7	85	0	1096	1134	1885	3794
191	BLOOD	PBMC	pat. 14	V2	no	no	147797719	0.98	0.56	0.59	0.19	0.03	0.96	0.79	0.91	0.95	65	NA	44	13851	1887	2655	3470
192	ILEUM	Uninvolved	pat. 14	V2	no	no	150695271	0.98	0.48	0.51	0.25	0.04	0.96	0.79	0.91	0.95	933	90	11	7159	1478	2013	2666
193	ILEUM	Involved	pat. 14	V2	no	no	157394363	0.98	0.49	0.51	0.23	0.03	0.96	0.78	0.91	0.95	525	69	34	8907	1432	1924	2726
194	BLOOD	PBMC	pat. 15	V2	no	no	99402158	0.98	0.55	0.57	0.22	0.03	0.95	0.83	0.92	0.94	98	NA	40	5286	2058	2942	3858
195	ILEUM	Uninvolved	pat. 15	V2	no	no	71039393	0.98	0.54	0.56	0.18	0.06	0.95	0.81	0.91	0.94	3604	523	8	1859	1438	1981	2774
196	ILEUM	Involved	pat. 15	V2	no	no	98570202	0.98	0.53	0.55	0.18	0.04	0.95	0.81	0.92	0.94	1600	260	1	2526	1677	2512	4243
208	ILEUM	Uninvolved	pat. 16	V2	no	no	116301901	0.98	0.54	0.56	0.24	0.03	0.98	0.87	0.95	0.97	335	43	2	3216	1564	2538	3386
209	ILEUM	Involved	pat. 16	V2	no	no	109085977	0.98	0.53	0.55	0.24	0.03	0.98	0.86	0.96	0.97	522	26	0	4117	1408	2347	3393
Column Legend:
Sample_ID	Sample Identifier
tissue	Tissue of origin (Blood/Ileum)
status	Involved or univolved for ileum tissue as described in the methods; PBMC for blood
Patient.ID	Patient Identifier
Chemistry	Chromium reagent kit version(V1/V2)
CyTOF	sample was profiled with CyTOF (in addition to scRNA-seq or MICSSS)
MICSSS	sample was profiled with MICSSS (in addition to scRNA-seq or CyTOF)
H-Q	QC statistics provided by 10X cellRanger
N_cells_filtered_MITO	Number of cells filtered due to high mitochondiral mRNA content
N_cells_filtered_EP	Number of cells filtered due to high epithelial mRNA content
N_cells_filtered_RBC	Number of cells filtered due to high RBC mRNA content
N_lamina_propria_cells	Number of cells follwing filtering
N_UMIs_percentile_25	UMI counts (25th percentile)
N_UMIs_percentile_50	UMI counts (50th percentile)
N_UMIs_percentile_75	UMI counts (75th percentile)
