## Supplementary material for "Single-cell analysis of Crohn’s disease lesions identifies a pathogenic cellular module associated with resistance to anti-TNF therapy": Table_S3

### Sheet: table_S3_ncells_per_sample_per_
	1	10	11	12	13	14	15	16	17	18	19	2	20	21	22	24	25	26	27	28	29	3	30	31	32	33	34	35	36	37	38	39	4	40	41	42	43	45	46	47	48	49	5	50	6	7	8
122	104	0	0	0	4	6	3	0	2	1	1	11	29	2	10	19	19	9	11	7	4	6	15	2	1	1	12	20	1	0	7	3	9	1	3	4	13	13	14	3	78	5	0	2	0	0	1
123	47	0	1	0	3	1	1	0	0	0	0	0	8	1	17	4	4	6	9	4	1	0	10	2	0	2	2	16	0	3	5	0	10	3	0	3	5	11	14	5	52	1	0	3	0	0	2
128	160	7	1	1	11	98	1	0	129	76	20	276	61	34	79	27	4	65	30	63	82	16	29	12	76	373	3	5	0	26	19	170	3	18	17	11	146	62	1	3	57	236	41	165	2	27	8
129	63	1	9	1	9	36	17	14	5	1	9	3	50	31	18	22	8	204	25	38	32	43	116	4	1	10	38	60	0	5	24	22	63	1	5	17	56	48	11	24	812	12	0	12	22	0	18
135	48	3	7	1	7	159	33	5	37	2	159	10	32	57	205	40	2	30	16	25	216	19	33	5	7	779	32	49	2	14	38	123	41	3	7	115	83	19	27	38	280	15	0	11	7	1	3
138	50	15	5	7	7	541	0	0	74	67	35	55	19	191	56	5	8	7	21	38	956	6	31	13	106	923	8	19	0	20	24	154	3	27	14	4	178	17	2	0	11	168	49	128	2	13	7
158	252	2	7	2	91	83	39	0	14	6	158	1	148	73	212	78	9	216	184	26	16	13	309	10	4	31	59	47	27	19	32	19	32	1	46	251	100	40	318	46	47	4	0	13	15	1	41
159	62	8	14	2	25	199	25	19	6	6	131	0	121	28	164	49	6	50	79	26	10	28	61	8	3	84	59	78	11	11	30	67	152	2	1	124	21	31	305	71	302	7	0	7	23	4	45
180	267	1	12	4	52	37	65	1	33	4	27	9	97	57	79	64	32	37	105	78	0	56	264	10	9	20	17	18	21	13	14	25	100	3	59	278	116	37	205	47	13	21	1	57	6	4	29
181	395	3	2	4	83	290	24	1	216	60	1566	80	22	296	1042	63	25	95	268	132	33	9	259	13	128	1618	3	26	22	71	54	782	27	25	23	332	461	40	68	35	13	97	24	174	11	16	11
186	82	6	6	24	49	60	58	2	17	49	110	3	46	69	260	54	1	89	128	150	5	34	244	18	2	131	41	356	46	14	72	91	315	7	23	646	75	48	246	438	104	3	0	10	42	1	27
187	91	6	3	0	19	6	17	2	61	99	20	85	0	6	12	34	3	4	34	14	5	12	6	28	55	15	0	11	0	10	6	22	0	24	7	41	53	36	0	3	0	75	31	130	4	6	0
189	61	66	52	35	35	47	113	104	8	36	28	0	55	50	35	51	2	183	77	73	2	278	154	23	0	17	361	178	151	16	99	106	360	0	27	974	121	28	435	83	8	10	0	3	205	3	140
190	177	8	17	9	40	189	58	1	17	12	1073	0	48	77	229	58	3	184	135	29	2	56	83	38	4	424	199	202	96	10	49	153	29	3	10	505	261	47	115	6	0	23	0	10	43	4	32
192	86	32	2	4	53	144	248	32	14	41	68	0	186	28	208	70	14	67	125	125	0	49	157	18	1	620	744	76	2141	21	14	91	468	0	15	199	82	72	469	99	0	19	0	10	127	1	119
193	380	26	2	5	99	222	119	4	52	36	543	23	336	51	853	163	13	75	236	343	11	18	184	14	15	1150	314	89	1548	26	20	90	137	8	20	313	448	231	410	30	3	25	0	94	41	4	83
195	121	1	2	1	24	124	65	1	11	3	67	0	115	35	329	32	4	43	47	29	4	9	107	7	4	33	39	50	3	12	3	52	15	3	9	113	91	30	95	11	67	13	0	15	7	0	13
196	197	5	17	2	31	134	83	0	29	10	15	12	264	39	171	77	4	39	83	36	8	49	200	10	7	35	62	40	14	33	9	70	3	20	32	78	223	80	81	5	33	67	0	61	19	10	29
208	95	13	3	30	27	54	26	27	6	21	38	0	28	26	100	30	30	74	46	33	2	40	118	15	1	37	599	69	18	4	91	36	427	1	19	130	56	26	164	438	75	21	0	6	89	0	27
209	117	5	24	73	62	55	90	28	12	6	9	4	46	43	91	73	37	70	218	43	0	151	153	30	0	24	616	113	24	20	90	69	363	2	37	220	82	76	122	639	10	44	0	15	37	0	74
68	3560	4	11	0	586	38	56	14	29	6	42	2	0	23	5	55	19	32	927	8	131	16	21	29	0	21	0	26	0	60	60	101	11	1	12	68	33	346	21	3	275	32	2	73	61	4	0
69	68	74	0	2	1	266	5	1	77	89	2	139	0	279	23	26	11	53	6	15	397	0	29	5	1	52	0	8	0	33	8	236	2	4	23	1	153	31	4	0	47	279	388	123	8	115	1
