## Supplementary material for "Single-cell analysis of Crohn’s disease lesions identifies a pathogenic cellular module associated with resistance to anti-TNF therapy": Table_S4

### Sheet: Table_S4_ileum_MNP_cells_1116_m
module_ID	genes
1	IRF2BP2,ITM2C,CCDC50,RUBCN,SEL1L3,JCHAIN,MZB1,IRF4,SOX4,LTB,TSPAN13,PLP2,CLN8,TPM2,SEC61B,UGCG,PTGDS,CLIC3,IRF7,SCT,PPP1R14B,C12orf75,CORO1C,ALOX5AP,GZMB,TCL1A,PLD4,IRF8,LDLRAD4,TCF4,LILRA4
2	LY86,RNASET2,MS4A6A,HSP90B1,PPIB,PYCARD,GRN,FCGRT
3	ITPR2,RB1,RRBP1
4	CD207,MTRNR2L12,PNISR,SYTL3,TSPYL2,MTRNR2L10,NR4A3,MTRNR2L8,DUSP5,N4BP2L2,MTRNR2L1
5	MXD1,ATP13A3,TFRC,PRDM1,JUND
6	JUN,LMNA,PELI1,CCNL1,ELL2,DAPK1,KLF6
7	RGS1,ATF3,HES1,EGR1,DUSP1,PHACTR1,SGK1,CEBPD,GPR183,FOS,CEBPB,GADD45B,JUNB,IER2,ZFP36,FOSB
8	TXNIP,RHOB,CD302,NCF1,CD36,CLEC7A,DUSP6,LPAR6,KLF2
9	C1orf56,CDC42SE1,FGD2
10	MCL1,FOSL2,DUSP2,RNF149,NR4A2,ARL4C,ATP1B3,PRMT9,INSIG1,CREM,KDM6B,NFKBID,ZNF331
11	IL1R2,CXCR4,STK17B,LRRFIP1,AREG,PLAC8,EZR,DDIT4,AKAP13,IFI30
12	RGS2,ZFP36L2,FAM105A,TSC22D3,KLF4,RNASE6,H3F3B
13	ODF2L,CD2,IL7R,TRBC1,TRBC2,RNF19A,CD3E,CD3D,CD3G,KLRB1,CD69,TRAC,PPP2R5C,RORA,IL32,CCL5,CD7
14	RAP1A,SARAF,RILPL2,CHMP1B
15	EEF1B2,SPCS1,MTDH,EIF3E,EIF3M,LDHB,HNRNPA1,COMMD6,EEF2,EIF3K,CD37
16	MGST3,RHOA,TKT,NDUFA4,TOMM7,EIF3H,EEF1D,TPI1,SEC11A,ALDOA,EIF3G
17	ATP5F1,CALM2,CCNI,HINT1,SKP1,NPM1,CLIC1,CFP,PGK1,SLC25A5,EIF3F,POLR2G,CLNS1A,HSPA8,GDI2,PGAM1,RSL24D1,APRT,UBB,MYL12B,ATP5A1,EIF3L,HMGN1
18	HMGA1,SRSF3,RBM3,MAP3K8,SLC25A3,RAN,DUT
19	STMN1,HMGN2,CKS1B,NUCKS1,HMGB2,HIST1H4C,TUBB,HMGB1,KIAA0101,UBE2C
20	TAGLN2,H2AFZ,SNX3,GSTP1,CLEC9A,TUBA1B,MYL6,RGCC
21	ENO1,CAP1,GNG5,S100A10,TPM3,SUB1,PSMB9,ACTB,COX7B,LDHA,VIM,GAPDH,ARHGDIB,PSME1,ANXA2,PKM,COTL1,PFN1,ACTG1,MYL12A,FKBP1A,PSMA7,LGALS1
22	FGR,S100A9,S100A12,S100A8,S100A6,S100A4,SELL,SLC11A1,VCAN,AP1S2,ANXA1,FCN1,COX8A,CASP1,LINC01272,STXBP2,EMP3,FPR1,LILRA5,TSPO
23	ATP6V0B,TMEM59,HLA-A,HLA-C,B2M,BST2
24	SH3BGRL3,CD52,C1orf162,NCF2,PRELID1,AOAH,IFITM2,CORO1A,GMFG
25	CD1C,CD1E,FCER1A,ATP5B,CKLF,C1QBP
26	ISG15,IFI6,SLC2A3,ISG20,LITAF
27	GBP1,CXCL9,CXCL10,TAP1,WARS,CD40,TYMP
28	GRSF1,IRF1,ANXA6,MARCKS,ERICH1,TUBA1C,TNFAIP2,CCL17,ZFAS1
29	GPR157,MARCKSL1,ID2,TMSB10,NABP1,POGLUT1,LAMP3,DAPP1,BASP1,FSCN1,NUB1,DUSP4,IDO1,CCL19,TXN,BIRC3,KDM2B,CRIP1,CCL22,CCR7,CST7,STK4,EBI3
30	GADD45A,CSF2RA,GSN,LSP1,PPA1,GABARAPL2
31	PDE4B,REL,PLEK,NFE2L2,CFLAR,BHLHE40,NFKB1,CD83,CDKN1A,ARL5B,ZNF267,SOCS3,ICAM1,MAFF,PIM3,MIR155HG
32	ABL2,IL1B,CCL20,NFKBIZ,CXCL8,CXCL3,CXCL2,RASGEF1B,IER3,NFKBIE,PNRC1,TNFAIP3,STX11,SOD2,NAMPT,SAT1,NEAT1,THAP2,NFKBIA,THBS1,CCL3,CCL4,CCL3L3,CCL4L2,PPP1R15A,XBP1
33	CH17-373J23.1,PTGS2,G0S2,IL1RN,EREG,LCP2,TNF,TIMP1,NINJ1,LINC00936,C15orf48,BCL2A1,PLAUR
34	FTH1,SRGN,BTG1,UBC,EIF1
35	CCRL2,HBEGF,TREM1,VEGFA,TWISTNB,CD44,PPIF,CLEC4E,OLR1,RAB20,C5AR1
36	CD84,FRMD4B,FYB,ASAH1,BNIP3L,PLIN2,ZFAND5,APLP2,CPM,LGALS3BP,CECR1,SAMSN1
37	KYNU,CSTA,GLRX,UPP1,PILRA,GK,LY96,CARD16,UBE2D1,TNFSF13B,BLVRB
38	VAMP8,ATP6V0E1,LAMTOR4,MPEG1,AP2S1,CHCHD10
39	C1orf54,DNASE1L3,NAAA,RGS10,CXCL16,HN1
40	HLA-DRB5,HLA-DRB1,HLA-DQA1,HLA-DQB1,HLA-DQA2,HLA-DQB2,HLA-DMB,HLA-DMA,HLA-DPA1,HLA-DPB1,CPVL,JAML,CLEC10A,CST3,LGALS2
41	PPT1,MNDA,VAMP5,STAT1,GPX1,LAP3,LST1,AIF1,FAM26F,CYBB,IFITM3,SPI1,PSME2,PSMA4,CTSH,IGSF6,CYBA
42	CTSS,FCER1G,FCGR2A,GLUL,SLC1A3,FGL2,CTSB,CTSD,MS4A7,CTSC,PSAP,YBX3,MMP19,GNS,LYZ,ITM2B,NPC2,VMP1,HCST,TYROBP,FTL,FPR3
43	C1QA,C1QC,C1QB,LAPTM5,ADORA3,HNMT,SLC40A1,SEPP1,CD14,CSF1R,PDK4,ATP6AP2,VSIG4,SDCBP,MS4A4A,MRC1,CXCL12,CD163,SDS,MAFB,CFD,CD209
44	FUCA1,CREG1,ZEB2,STAB1,DAB2,HLA-E,AHR,BRI3,GIMAP7,MSR1,ADAMDEC1,CTSL,FOLR2,SLCO2B1,SGPL1,CD4,CD163L1,IGF1,KCTD12,MMP14,DMXL2,TIMP2,PRNP,PLTP,C5AR2,LILRB5,LAIR1
45	HEXB,TGFBI,RNF130,RAC1,GPNMB,GPR34,LAMP2,TSPAN4,CD81,LIPA,C3AR1,A2M,LGMN,MAF,CTSZ,PLD3,AXL,APOE,APOC1,YWHAH,NCF4
46	PRDX1,S100A11,ANXA5,PLA2G7,ATP6V1F,FABP5,CD9,CD63,LGALS3,CD68,PMP22,ACP5,CSTB
47	CAPG,ATOX1,TMEM176B,TMEM176A,RASSF4,ISCU,GPX4
48	FCGR3A,C2,AKR1B1,MMP12,TMBIM6,LAMP1,CCL18,SCPEP1,CTSA,MMP9
49	IER5,HSPE1,HSPA1A,HSPA1B,HSPH1,HSP90AA1,DNAJB1
50	MT2A,MT1E,MT1F,MT1G,MT1X
