## Supplementary material for "Single-cell analysis of Crohn’s disease lesions identifies a pathogenic cellular module associated with resistance to anti-TNF therapy": Table_S8

### Sheet: Table_S8_ileum_T_cells_1116_mod
Module_ID	Genes
1	SRSF3,TUBB4B,MT2A
2	PIK3R1,FTH1,CREM,CLEC2B,GLIPR1,SAMSN1
3	VIM,C12orf75,ANXA2,EMP3,LGALS1
4	ANXA5,DEK,PSMB8,ATP5J2,TXN,PSMB3
5	GNG5,ACTR3,H2AFY,GSTP1,RALY
6	ENO1,ATP5G3,FABP5,LDHA,PGAM1,TPI1,PKM,EIF5A,PSMA7
7	PSMB2,NUCKS1,DTYMK,RAC1,ANP32B,RAN,LSM4
8	ANP32E,DBI,CCDC167,CBX3,CHCHD2,DNAJC9,SIVA1,CARHSP1,ANAPC11,TPM4,RANBP1
9	YWHAQ,CLIC1,PPIA,COX8A,SERF2,COX5A,TCEB2,HMGN1
10	YBX1,H3F3A,PPP1R18,ACTB,SLC25A5,PPP1CA,GAPDH,IDH2,COTL1,PFN1,ACTG1,CALM3,AP2S1
11	CD52,LCK,TMSB10,PSMB9,MSN,CFL1,ARHGDIB,MYL6,IL32,CORO1A,MYL12A,GMFG
12	SH3BGRL3,S100A10,S100A11,S100A6,S100A4,LSP1,RAC2
13	RHOA,CD99,TALDO1,SLC25A3
14	PARK7,DUSP4,C9orf16,UCP2,FKBP1A
15	CYTIP,HLA-A,HLA-E,HLA-C,HLA-B
16	CAPZB,OSTF1,UBB,MYL12B
17	CALM2,CKS2,TUBA1C,ARL6IP1,KPNA2
18	ZEB2,LAG3
19	TNFRSF9,CTSC,MIR155HG
20	RUNX3,MTRNR2L12,PRDM1,MTRNR2L8
21	TNFRSF18,TNFRSF4,AC133644.2,LINC00152,MIR4435-2HG,CTLA4,RBPJ,SAT1,NEAT1,IL2RA,UBC,BATF
22	GPX1,TIGIT,ICA1,MAGEH1,ARID5B,TBC1D4
23	CD74,HLA-DRA,HLA-DRB1,HLA-DQA1,HLA-DQB1,HLA-DMB,HLA-DMA,HLA-DPA1,HLA-DPB1,MS4A1,CD79B,CD79A,VPREB3
24	HLA-DRB5
25	TPM3,WDR1,SUB1,LCP1,CYBA,CNN2,OAZ1
26	CLSPN,RRM2,DHFR,MCM7,MCM4,SET,ZWINT,HELLS,DUT,TK1,PCNA
27	UBE2T,SGOL1,CENPU,GMNN,CENPW,WDR34,H2AFX,TMEM106C,CDT1,AURKB,ASF1B,CENPM
28	STMN1,HMGN2,CKS1B,CENPF,SMC4,H2AFZ,MAD2L1,HMGB2,PTTG1,HIST1H4C,TUBB,H2AFV,SMC2,CDK1,MKI67,TUBA1B,HMGB1,NUSAP1,KIAA0101,TOP2A,HN1,BIRC5,TYMS,CDC25B,UBE2C
29	ASPM,CENPE,CCNA2,CDKN3,TPX2
30	CCNB1,TMPO
31	PDE4D,IFNGR1,ISG20
32	FCER1G,GNLY,TRGC1,CTSW,PRF1,TRDC
33	CD160,XCL2,XCL1,ITM2C,CRTAM,KLRC1,CCL3,CCL4,CCL3L3,CCL4L2,HCST
34	DUSP2,CMC1,GYG1,GZMK,GZMA,IFNG,GZMH,GZMB,CST7
35	CD8A,CD8B,LYAR,HOPX,TRGC2,KLRD1,CCL5,NKG7
36	CD55,GABARAPL1
37	IL2,MYC
38	TRAT1,SESN1,CD40LG,GPR183
39	REL,NR4A2,STAT4,NFKBIZ,PNRC1,SYTL3,GPR65,KDM6B
40	MCL1,RGS1,SRGN,PHLDA1,H3F3B
41	JUN,BTG2,EGR1,DUSP1,TNFAIP3,KLF6,CD69,NFKBIA,FOS,IER2,CTD-3252C9.4,ZFP36,FOSB,MYADM
42	TXNIP,ZFP36L2,CXCR4,IL7R,PTGER4,CITED2,TSC22D3,ANXA1,DDIT4,BTG1
43	YPEL5,SARAF,LEPROTL1,PABPC1,TPT1
44	IFI44,ODF2L,TANK,CCL20,LTB,CCR6,KLRB1,TNFSF13B,RORA
45	CD2,ABRACL,CD3D,ALOX5AP,TRAC,PSME2,EVL,CKLF
46	AC092580.4,ID2,GPR171,ITGA1,ITM2B,PTGER2
47	HNRNPA2B1,DDX5
48	CD27,CD7,JUNB,ZNF331
49	HSPE1,HSPA1A,HSPA1B,HSPH1,HSP90AA1,DNAJB1
50	RGS2,ATF3,ANKRD28,SPRY1,FKBP11,ADGRE5,PPP1R15A
